# TDP 2 modulates the expression of estrogen-responsive oncogenes

**DOI:** 10.1101/2022.06.01.494417

**Authors:** Nicholas Manguso, Minhyung Kim, Neeraj Joshi, Rasel Al Mahmud, Juan Aldaco, Ryusuke Suzuki, Felipe Cortes-Ledesma, Xiaojiang Cui, Shintaro Yamada, Shunichi Takeda, Armando Giuliano, Sungyong You, Hisashi Tanaka

**Affiliations:** Department of Surgery, Cedars-Sinai Medical Center, West Hollywood, CA, 90048, USA; Department of Radiation Genetics, Graduate School of Medicine, Kyoto University, 606-8501 Kyoto, Japan; Centro Andaluz de Biologia Moleculary Medicina Regenerativa (CAMBIER), CSIC-Universidad de Sevilla (Departmento de genetica) Sevilla, Spain; Biomedical Sciences, and Cedars-Sinai Medical Center, West Hollywood, CA, 90048, USA; Cedars-Sinai Cancer, Cedars-Sinai Medical Center, West Hollywood, CA, 90048, USA

## Abstract

With its ligand estrogen, the estrogen receptor (ER) stimulates tumor cell growth by activating a global transcriptional program. This activation involves topoisomerase 2 (TOP2), which resolves topological problems by transiently creating and re-ligating DNA double-strand breaks (DSBs). Recent studies have uncovered the involvement of DNA repair proteins in the repair of TOP2-induced DSBs. These noncanonical repair pathways may serve as backup processes when TOP2 is halted and fails to re-ligate DSBs, but their impact on transcription remains elusive. In this study, we investigated the role of tyrosyl-DNA phosphodiesterase 2 (TDP2), an enzyme that acts for the removal of halted TOP2 from the 5’-end of the DNA, in the estrogen-induced transcriptome. Using TDP2-deficient ER-positive cells and mice, we showed that TDP2 regulates the expression of oncogene *MYC*. *MYC* induction by estrogen was a very early event (1 hour) and TOP2-dependent. In TDP2-deficient cells, the induction of *MYC* by estrogen became prolonged and volatile. Bulk and single-cell RNA-seq identified the oncogenes *MYC* and *CCND1* as genes whose estrogen response was regulated by TDP2. These results suggest that TDP2 may play a role in the repair of TOP2-induced DSBs in specific genomic loci and tightly regulates the expression of oncogenes.
