## Supplementary material for "TDP 2 modulates the expression of estrogen-responsive oncogenes": supp table 4

### Sheet: Supplementary table 4
Supplementary table 4.
(Single cell RNA-seq) Differentially expressd genes(DEGs) in E2 treated MCF7 vs. untreated MCF7.
The number of up- and down-regulated genes are 100 and 11, respectively.
EntrezID	Symbol	Full name	avg_logFC	adj P	DEGs Up/Down
163732	CITED4	protein-coding	0.652316	1.49e-69	Up
51523	CXXC5	CXXC finger protein 5	0.499687	4.84e-67	Up
84848	MIR503HG	MIR503 host gene	0.3795	2.65e-31	Up
1952	CELSR2	cadherin EGF LAG seven-pass G-type receptor 2	0.312021	2.96e-23	Up
7026	NR2F2	nuclear receptor subfamily 2 group F member 2	0.303508	1.32e-25	Up
9424	KCNK6	potassium two pore domain channel subfamily K member 6	0.295962	3.09e-24	Up
6909	TBX2	T-box 2	0.288324	7.73e-26	Up
1997	ELF1	E74 like ETS transcription factor 1	0.26918	1.46e-24	Up
595	CCND1	cyclin D1	0.268783	4.03e-15	Up
10105	PPIF	peptidylprolyl isomerase F	0.264448	1.5e-12	Up
1545	CYP1B1	cytochrome P450 family 1 subfamily B member 1	0.26203	8.66e-12	Up
8614	STC2	stanniocalcin 2	0.250087	6.63e-11	Up
399665	FAM102A	family with sequence similarity 102 member A	0.240182	5.75e-14	Up
9231	DLG5	discs large MAGUK scaffold protein 5	0.237825	1.86e-15	Up
771	CA12	carbonic anhydrase 12	0.236276	2.33e-15	Up
382	ARF6	ADP ribosylation factor 6	0.22774	3.23e-18	Up
8165	AKAP1	A-kinase anchoring protein 1	0.221904	2.92e-15	Up
55605	KIF21A	kinesin family member 21A	0.20795	7.94e-19	Up
2013	EMP2	epithelial membrane protein 2	0.206874	2.07e-13	Up
389792	IER5L	immediate early response 5 like	0.205974	1.39e-10	Up
9612	NCOR2	nuclear receptor corepressor 2	0.203168	1.81e-13	Up
9314	KLF4	Kruppel like factor 4	0.200785	5.6e-07	Up
10276	NET1	neuroepithelial cell transforming 1	0.19918	5.47e-09	Up
7022	TFAP2C	transcription factor AP-2 gamma	0.196951	1.71e-09	Up
7357	UGCG	UDP-glucose ceramide glucosyltransferase	0.192824	9.84e-11	Up
3720	JARID2	jumonji and AT-rich interaction domain containing 2	0.19033	1.48e-12	Up
3727	JUND	JunD proto-oncogene, AP-1 transcription factor subunit	0.190278	3.05e-06	Up
9394	HS6ST1	heparan sulfate 6-O-sulfotransferase 1	0.189299	1.12e-17	Up
2296	FOXC1	forkhead box C1	0.188519	1.2e-18	Up
9052	GPRC5A	G protein-coupled receptor class C group 5 member A	0.186164	3.05e-08	Up
26118	WSB1	WD repeat and SOCS box containing 1	0.185326	2.47e-09	Up
7071	KLF10	Kruppel like factor 10	0.185305	4.26e-13	Up
100507584	LINC01016	long intergenic non-protein coding RNA 1016	0.184912	2.54e-17	Up
55686	MREG	melanoregulin	0.18394	5.81e-12	Up
10049	DNAJB6	DnaJ heat shock protein family (Hsp40) member B6	0.181078	5e-10	Up
2353	FOS	Fos proto-oncogene, AP-1 transcription factor subunit	0.176381	2.24e-05	Up
5979	RET	ret proto-oncogene	0.175929	5.44e-16	Up
1051	CEBPB	protein-coding	0.174636	2.45e-10	Up
4609	MYC	MYC proto-oncogene, bHLH transcription factor	0.172249	3.77e-06	Up
11057	ABHD2	abhydrolase domain containing 2	0.168572	0.00119341	Up
116064	LRRC58	leucine rich repeat containing 58	0.166211	4.81e-10	Up
4665	NAB2	NGFI-A binding protein 2	0.160212	1.01e-07	Up
3993	LLGL2	LLGL2, scribble cell polarity complex component	0.160066	2.31e-09	Up
4603	MYBL1	MYB proto-oncogene like 1	0.15987	5.58e-14	Up
647024	C6orf132	chromosome 6 open reading frame 132	0.158441	1.48e-10	Up
51341	ZBTB7A	zinc finger and BTB domain containing 7A	0.154662	3.31e-06	Up
10538	BATF	basic leucine zipper ATF-like transcription factor	0.154623	6.46e-07	Up
8204	NRIP1	nuclear receptor interacting protein 1	0.150364	8.97e-06	Up
9368	SLC9A3R1	SLC9A3 regulator 1	0.150061	4.18e-06	Up
5366	PMAIP1	phorbol-12-myristate-13-acetate-induced protein 1	0.149892	0.000203808	Up
2309	FOXO3	forkhead box O3	0.149459	1.2e-05	Up
55672	NBPF1	NBPF member 1	0.146551	2.96e-07	Up
7358	UGDH	UDP-glucose 6-dehydrogenase	0.145997	0.000337889	Up
5570	PKIB	cAMP-dependent protein kinase inhibitor beta	0.144793	0.0297696	Up
6483	ST3GAL2	ST3 beta-galactoside alpha-2,3-sialyltransferase 2	0.142976	6.91e-10	Up
10140	TOB1	transducer of ERBB2, 1	0.142618	0.0178734	Up
3091	HIF1A	hypoxia inducible factor 1 alpha subunit	0.142323	0.000233643	Up
80205	CHD9	chromodomain helicase DNA binding protein 9	0.141633	7.71e-07	Up
83874	TBC1D10A	TBC1 domain family member 10A	0.139406	1.45e-14	Up
51195	RAPGEFL1	Rap guanine nucleotide exchange factor like 1	0.139071	6.68e-09	Up
79888	LPCAT1	lysophosphatidylcholine acyltransferase 1	0.138559	0.00739687	Up
286262	TPRN	taperin	0.138436	2.53e-06	Up
6659	SOX4	SRY-box 4	0.137114	0.00177777	Up
647979	NORAD	non-coding RNA activated by DNA damage	0.136719	8.23e-06	Up
7538	ZFP36	ZFP36 ring finger protein	0.136236	8.01e-07	Up
3487	IGFBP4	insulin like growth factor binding protein 4	0.136181	0.00196311	Up
9467	SH3BP5	SH3 domain binding protein 5	0.135292	0.00976853	Up
2317	FLNB	filamin B	0.135	0.00349908	Up
4782	NFIC	nuclear factor I C	0.134936	8.37e-07	Up
22877	MLXIP	MLX interacting protein	0.133425	1.71e-06	Up
388403	YPEL2	yippee like 2	0.133276	7.79e-06	Up
284207	METRNL	meteorin like, glial cell differentiation regulator	0.133142	5.29e-05	Up
164832	LONRF2	LON peptidase N-terminal domain and ring finger 2	0.132334	2.53e-06	Up
103689912	TBX2-AS1	TBX2 antisense RNA 1	0.131597	0.00095752	Up
113263	GLCCI1	glucocorticoid induced 1	0.129407	0.0345009	Up
7716	VEZF1	vascular endothelial zinc finger 1	0.128432	0.000287384	Up
3669	ISG20	interferon stimulated exonuclease gene 20	0.125984	0.0119916	Up
7494	XBP1	X-box binding protein 1	0.124325	0.00113403	Up
10801	43352	septin 9	0.123231	0.000629071	Up
9755	TBKBP1	TBK1 binding protein 1	0.122171	6.59e-19	Up
11031	RAB31	RAB31, member RAS oncogene family	0.121826	0.000712755	Up
9337	CNOT8	CCR4-NOT transcription complex subunit 8	0.11834	0.000527276	Up
6387	CXCL12	C-X-C motif chemokine ligand 12	0.116583	0.00580376	Up
6256	RXRA	retinoid X receptor alpha	0.115445	0.00605055	Up
1655	DDX5	DEAD-box helicase 5	0.115141	0.00019209	Up
11236	RNF139	ring finger protein 139	0.114191	0.0377021	Up
23062	GGA2	golgi associated, gamma adaptin ear containing, ARF binding protein 2	0.113075	0.01046	Up
3955	LFNG	LFNG O-fucosylpeptide 3-beta-N-acetylglucosaminyltransferase	0.112788	1.44e-06	Up
79977	GRHL2	grainyhead like transcription factor 2	0.112432	0.00336871	Up
7466	WFS1	wolframin ER transmembrane glycoprotein	0.11214	0.000144242	Up
23367	LARP1	La ribonucleoprotein domain family member 1	0.111621	0.00930544	Up
65124	SOWAHC	sosondowah ankyrin repeat domain family member C	0.110536	2.36e-06	Up
55832	CAND1	cullin associated and neddylation dissociated 1	0.107501	0.00939983	Up
6461	SHB	SH2 domain containing adaptor protein B	0.106975	3.6e-12	Up
3099	HK2	hexokinase 2	0.105975	0.00463978	Up
89884	LHX4	LIM homeobox 4	0.104367	4.8e-13	Up
55186	SLC25A36	solute carrier family 25 member 36	0.103339	0.00013725	Up
8416	ANXA9	annexin A9	0.101878	0.000573443	Up
158046	NXNL2	nucleoredoxin like 2	0.101797	0.0215319	Up
4084	MXD1	MAX dimerization protein 1	0.100829	9.78e-06	Up
57182	ANKRD50	ankyrin repeat domain 50	-0.105816	0.0107442	Down
165679	SPTSSB	serine palmitoyltransferase small subunit B	-0.109305	0.00102026	Down
7227	TRPS1	transcriptional repressor GATA binding 1	-0.111402	0.0220428	Down
8202	NCOA3	nuclear receptor coactivator 3	-0.113578	0.0486176	Down
51068	NMD3	NMD3 ribosome export adaptor	-0.153126	7.52e-06	Down
54894	RNF43	ring finger protein 43	-0.162688	5.96e-19	Down
3667	IRS1	insulin receptor substrate 1	-0.170097	5.5e-09	Down
116039	OSR2	odd-skipped related transciption factor 2	-0.170586	1.23e-06	Down
694	BTG1	BTG anti-proliferation factor 1	-0.17072	8.61e-06	Down
8870	IER3	immediate early response 3	-0.244605	3.08e-10	Down
22943	DKK1	dickkopf WNT signaling pathway inhibitor 1	-0.417297	1.21e-15	Down
