## Supplementary material for "TDP 2 modulates the expression of estrogen-responsive oncogenes": supp table 5

### Sheet: Supplementary table 5
Supplementary table 5.
(Single cell RNA-seq) Differentially expressd genes in E2 treated TDP2 KO vs. untreated TDP2 KO .
The number of up- and down-regulated genes are 138 and 189, respectively.
EntrezID	Symbol	Full name	avg_logFC	adj P	DEGs Up/Down
6478	SIAH2	siah E3 ubiquitin protein ligase 2	0.887311	1.42e-113	Up
84612	PARD6B	par-6 family cell polarity regulator beta	0.885147	1.06e-78	Up
9424	KCNK6	potassium two pore domain channel subfamily K member 6	0.678187	4.44e-91	Up
80139	ZNF703	zinc finger protein 703	0.625555	1.93e-99	Up
51523	CXXC5	CXXC finger protein 5	0.586454	1.66e-61	Up
771	CA12	carbonic anhydrase 12	0.581363	2.86e-77	Up
26353	HSPB8	heat shock protein family B (small) member 8	0.528742	1.41e-67	Up
25987	TSKU	tsukushi, small leucine rich proteoglycan	0.503838	2.21e-76	Up
3223	HOXC6	homeobox C6	0.443831	1.01e-45	Up
3224	HOXC8	homeobox C8	0.437026	6.85e-41	Up
4609	MYC	MYC proto-oncogene, bHLH transcription factor	0.42671	1.31e-41	Up
7022	TFAP2C	transcription factor AP-2 gamma	0.397835	4.33e-28	Up
3487	IGFBP4	insulin like growth factor binding protein 4	0.385108	3.51e-39	Up
10140	TOB1	transducer of ERBB2, 1	0.378599	1.71e-35	Up
595	CCND1	cyclin D1	0.349249	1.2e-35	Up
9687	GREB1	growth regulation by estrogen in breast cancer 1	0.343676	4.31e-38	Up
3225	HOXC9	homeobox C9	0.337906	1.55e-33	Up
8870	IER3	immediate early response 3	0.328569	4.89e-15	Up
5914	RARA	retinoic acid receptor alpha	0.327725	2.7e-46	Up
677	ZFP36L1	ZFP36 ring finger protein like 1	0.320041	2.59e-24	Up
6909	TBX2	T-box 2	0.318343	8.45e-35	Up
7164	TPD52L1	tumor protein D52 like 1	0.315778	2.37e-33	Up
100506492	DSCAM-AS1	DSCAM antisense RNA 1	0.295376	1.64e-13	Up
2683	B4GALT1	beta-1,4-galactosyltransferase 1	0.294483	9.82e-11	Up
5570	PKIB	cAMP-dependent protein kinase inhibitor beta	0.286684	4.4e-14	Up
7494	XBP1	X-box binding protein 1	0.274978	2.89e-28	Up
9368	SLC9A3R1	SLC9A3 regulator 1	0.265552	3.8e-21	Up
6659	SOX4	SRY-box 4	0.26028	3.5e-16	Up
401934	RNF223	ring finger protein 223	0.25527	1.49e-36	Up
50604	IL20	interleukin 20	0.249752	6.66e-14	Up
9467	SH3BP5	SH3 domain binding protein 5	0.248715	5.6e-24	Up
114990	VASN	vasorin	0.239817	1.26e-28	Up
7162	TPBG	trophoblast glycoprotein	0.239612	7.74e-19	Up
399665	FAM102A	family with sequence similarity 102 member A	0.237435	4.49e-25	Up
29107	NXT1	nuclear transport factor 2 like export factor 1	0.236954	1.6e-22	Up
573	BAG1	BCL2 associated athanogene 1	0.231052	2.12e-12	Up
10809	STARD10	StAR related lipid transfer domain containing 10	0.231027	9.78e-22	Up
7031	TFF1	trefoil factor 1	0.225086	1.68e-05	Up
79977	GRHL2	grainyhead like transcription factor 2	0.224795	0.000275655	Up
29995	LMCD1	LIM and cysteine rich domains 1	0.223694	1.46e-12	Up
440193	CCDC88C	coiled-coil domain containing 88C	0.220985	2.16e-22	Up
8140	SLC7A5	solute carrier family 7 member 5	0.217206	1.05e-10	Up
8645	KCNK5	potassium two pore domain channel subfamily K member 5	0.210685	6.85e-29	Up
7803	PTP4A1	protein tyrosine phosphatase type IVA, member 1	0.209124	7.4e-15	Up
84909	C9orf3	chromosome 9 open reading frame 3	0.205041	6.84e-11	Up
6584	SLC22A5	solute carrier family 22 member 5	0.197098	1.23e-20	Up
51491	NOP16	NOP16 nucleolar protein	0.193761	3.57e-13	Up
5241	PGR	progesterone receptor	0.19288	4.26e-09	Up
54470	ARMCX6	armadillo repeat containing, X-linked 6	0.192138	4.21e-06	Up
9612	NCOR2	nuclear receptor corepressor 2	0.192035	3.08e-12	Up
26084	ARHGEF26	Rho guanine nucleotide exchange factor 26	0.187562	1.16e-13	Up
203328	SUSD3	sushi domain containing 3	0.187303	0.00257044	Up
60436	TGIF2	TGFB induced factor homeobox 2	0.187072	1.65e-16	Up
8204	NRIP1	nuclear receptor interacting protein 1	0.186138	2.73e-24	Up
3625	INHBB	inhibin beta B subunit	0.183577	3.56e-07	Up
28966	SNX24	sorting nexin 24	0.180263	1.64e-10	Up
114789	SLC25A25	solute carrier family 25 member 25	0.178194	1.1e-18	Up
135398	C6orf141	chromosome 6 open reading frame 141	0.17811	9.31e-10	Up
91683	SYT12	synaptotagmin 12	0.177479	2.2e-13	Up
400451	FAM174B	family with sequence similarity 174 member B	0.176829	1.89e-09	Up
7090	TLE3	transducin like enhancer of split 3	0.171671	3.12e-08	Up
430	ASCL2	achaete-scute family bHLH transcription factor 2	0.169254	8.89e-07	Up
4144	MAT2A	methionine adenosyltransferase 2A	0.165905	7.29e-11	Up
10298	PAK4	p21 (RAC1) activated kinase 4	0.165574	7.81e-10	Up
1399	CRKL	CRK like proto-oncogene, adaptor protein	0.165165	2.75e-15	Up
113220	KIF12	kinesin family member 12	0.161803	0.0115339	Up
1958	EGR1	early growth response 1	0.159873	2.6e-05	Up
51566	ARMCX3	armadillo repeat containing, X-linked 3	0.159252	1.67e-05	Up
5979	RET	ret proto-oncogene	0.158889	2.43e-13	Up
92312	MEX3A	mex-3 RNA binding family member A	0.158075	1.07e-09	Up
285958	SNHG15	small nucleolar RNA host gene 15	0.157459	3.17e-11	Up
150678	COPS9	COP9 signalosome subunit 9	0.156564	2.06e-09	Up
1960	EGR3	early growth response 3	0.155197	1e-17	Up
54981	NMRK1	nicotinamide riboside kinase 1	0.154705	2.18e-08	Up
285489	DOK7	docking protein 7	0.152797	1.76e-14	Up
4616	GADD45B	growth arrest and DNA damage inducible beta	0.151913	7.46e-06	Up
23286	WWC1	WW and C2 domain containing 1	0.151512	1.23e-12	Up
9188	DDX21	protein-coding	0.150779	4.99e-08	Up
4782	NFIC	nuclear factor I C	0.150228	4.04e-11	Up
3705	ITPK1	inositol-tetrakisphosphate 1-kinase	0.14953	4.63e-08	Up
5029	P2RY2	purinergic receptor P2Y2	0.148254	1.56e-17	Up
5820	PVT1	Pvt1 oncogene (non-protein coding)	0.147383	3.06e-12	Up
9520	NPEPPS	aminopeptidase puromycin sensitive	0.145001	1.58e-07	Up
863	CBFA2T3	CBFA2T3	0.144112	1.72e-07	Up
8614	STC2	stanniocalcin 2	0.142852	0.00134685	Up
91748	ELMSAN1	ELMSAN1	0.142787	4.99e-06	Up
55686	MREG	melanoregulin	0.142631	2.11e-09	Up
83888	FGFBP2	fibroblast growth factor binding protein 2	0.142611	4.42e-14	Up
6513	SLC2A1	solute carrier family 2 member 1	0.141219	7.28e-07	Up
50808	AK3	adenylate kinase 3	0.140315	1.08e-06	Up
284184	NDUFAF8	NADH:ubiquinone oxidoreductase complex assembly factor 8	0.139928	1.15e-07	Up
57478	USP31	ubiquitin specific peptidase 31	0.139286	3.54e-14	Up
10160	FARP1	FERM, ARH/RhoGEF and pleckstrin domain protein 1	0.138348	3.77e-09	Up
23367	LARP1	La ribonucleoprotein domain family member 1	0.136994	1.01e-06	Up
55672	NBPF1	NBPF member 1	0.136934	4.1e-08	Up
103689912	TBX2-AS1	TBX2 antisense RNA 1	0.133016	0.0449532	Up
7644	ZNF91	zinc finger protein 91	0.132361	1.23e-05	Up
262	AMD1	adenosylmethionine decarboxylase 1	0.131196	3.52e-06	Up
7057	THBS1	thrombospondin 1	0.130267	2.41e-09	Up
23237	ARC	activity regulated cytoskeleton associated protein	0.12869	5.8e-05	Up
283578	TMED8	transmembrane p24 trafficking protein family member 8	0.128289	3.41e-08	Up
5411	PNN	pinin, desmosome associated protein	0.127686	0.0376884	Up
100129387	GABPB1-AS1	GABPB1 antisense RNA 1	0.12693	0.00194181	Up
55186	SLC25A36	solute carrier family 25 member 36	0.126253	1.21e-07	Up
23493	HEY2	hes related family bHLH transcription factor with YRPW motif 2	0.125206	2.11e-12	Up
374	AREG	amphiregulin	0.123924	1.9e-08	Up
85453	TSPYL5	TSPY like 5	0.123625	4.46e-05	Up
91272	BOD1	biorientation of chromosomes in cell division 1	0.123221	7.3e-05	Up
150223	YDJC	YdjC chitooligosaccharide deacetylase homolog	0.12241	0.000407731	Up
440503	PLIN5	perilipin 5	0.122093	1.56e-09	Up
26578	OSTF1	osteoclast stimulating factor 1	0.120449	0.000449532	Up
10171	RCL1	RNA terminal phosphate cyclase like 1	0.119364	9.84e-10	Up
8563	THOC5	THO complex 5	0.117326	5.03e-05	Up
2063	NR2F6	nuclear receptor subfamily 2 group F member 6	0.117026	0.0415602	Up
9094	UNC119	unc-119 lipid binding chaperone	0.117014	0.000450532	Up
3123	HLA-DRB1	major histocompatibility complex, class II, DR beta 1	0.115149	2.36e-05	Up
9214	FCMR	Fc fragment of IgM receptor	0.114835	8.84e-08	Up
26520	TIMM9	translocase of inner mitochondrial membrane 9	0.113295	2.41e-05	Up
18	ABAT	4-aminobutyrate aminotransferase	0.113	0.0102981	Up
8497	PPFIA4	PTPRF interacting protein alpha 4	0.112396	6.16e-16	Up
64928	MRPL14	mitochondrial ribosomal protein L14	0.112374	0.000418119	Up
284207	METRNL	meteorin like, glial cell differentiation regulator	0.111421	6.29e-08	Up
29984	RHOD	ras homolog family member D	0.111078	0.0256012	Up
204851	HIPK1	homeodomain interacting protein kinase 1	0.110778	0.00676298	Up
7675	ZNF121	zinc finger protein 121	0.109614	4.24e-05	Up
64112	MOAP1	modulator of apoptosis 1	0.109535	0.00416636	Up
10772	SRSF10	serine and arginine rich splicing factor 10	0.108847	0.0380333	Up
64699	TMPRSS3	transmembrane serine protease 3	0.106689	1.83e-06	Up
56994	CHPT1	choline phosphotransferase 1	0.106688	0.0364249	Up
113000	RPUSD1	RNA pseudouridylate synthase domain containing 1	0.105996	0.00768602	Up
10486	CAP2	cyclase associated actin cytoskeleton regulatory protein 2	0.105829	0.000307138	Up
6658	SOX3	SRY-box 3	0.104928	0.00646998	Up
3221	HOXC4	homeobox C4	0.103846	0.000254736	Up
56270	WDR45B	WD repeat domain 45B	0.103796	0.00511948	Up
23212	RRS1	ribosome biogenesis regulator homolog	0.103225	0.000335668	Up
11135	CDC42EP1	CDC42 effector protein 1	0.101935	0.000377815	Up
153572	IRX2	iroquois homeobox 2	0.101742	3.43e-05	Up
92140	MTDH	MTDH	0.101233	0.0050706	Up
8668	EIF3I	eukaryotic translation initiation factor 3 subunit I	-0.100649	0.0117028	Down
517	ATP5MC2	ATP synthase membrane subunit c locus 2	-0.100926	1.07e-06	Down
4697	NDUFA4	NDUFA4, mitochondrial complex associated	-0.101207	0.000805851	Down
4725	NDUFS5	NADH:ubiquinone oxidoreductase subunit S5	-0.101271	0.0488026	Down
8666	EIF3G	eukaryotic translation initiation factor 3 subunit G	-0.101463	0.000267237	Down
51506	UFC1	ubiquitin-fold modifier conjugating enzyme 1	-0.101949	0.00202718	Down
56954	NIT2	nitrilase family member 2	-0.102022	0.000408717	Down
162073	ITPRIPL2	ITPRIP like 2	-0.102672	3.5e-09	Down
10960	LMAN2	lectin, mannose binding 2	-0.10275	0.0100938	Down
28972	SPCS1	signal peptidase complex subunit 1	-0.103121	0.0291305	Down
5464	PPA1	pyrophosphatase (inorganic) 1	-0.103302	0.00378217	Down
8813	DPM1	dolichyl-phosphate mannosyltransferase subunit 1, catalytic	-0.103497	0.0127974	Down
8503	PIK3R3	phosphoinositide-3-kinase regulatory subunit 3	-0.104525	0.000132021	Down
65993	MRPS34	mitochondrial ribosomal protein S34	-0.105623	0.00900451	Down
29103	DNAJC15	DnaJ heat shock protein family (Hsp40) member C15	-0.106711	0.0033569	Down
400	ARL1	ADP ribosylation factor like GTPase 1	-0.106999	0.00506012	Down
9446	GSTO1	glutathione S-transferase omega 1	-0.107456	0.00222545	Down
9326	ZNHIT3	zinc finger HIT-type containing 3	-0.108251	8.4e-05	Down
7386	UQCRFS1	ubiquinol-cytochrome c reductase, Rieske iron-sulfur polypeptide 1	-0.108843	0.0213445	Down
832	CAPZB	capping actin protein of muscle Z-line beta subunit	-0.109032	0.0422873	Down
5037	PEBP1	phosphatidylethanolamine binding protein 1	-0.110454	0.00600436	Down
5478	PPIA	peptidylprolyl isomerase A	-0.111544	4.75e-06	Down
6284	S100A13	S100 calcium binding protein A13	-0.111667	0.0380365	Down
8125	ANP32A	acidic nuclear phosphoprotein 32 family member A	-0.111868	0.00653479	Down
7381	UQCRB	ubiquinol-cytochrome c reductase binding protein	-0.112001	7.39e-05	Down
9516	LITAF	lipopolysaccharide induced TNF factor	-0.112217	0.000834449	Down
128	ADH5	alcohol dehydrogenase 5 (class III), chi polypeptide	-0.112383	0.0334546	Down
22818	COPZ1	coatomer protein complex subunit zeta 1	-0.11278	0.003882	Down
638	BIK	BCL2 interacting killer	-0.113276	0.000212833	Down
9524	TECR	trans-2,3-enoyl-CoA reductase	-0.113966	0.000304306	Down
51160	VPS28	VPS28, ESCRT-I subunit	-0.115876	0.00190108	Down
54939	COMMD4	COMM domain containing 4	-0.11646	0.00214498	Down
51637	RTRAF	RNA transcription, translation and transport factor	-0.116755	0.000887187	Down
5693	PSMB5	proteasome subunit beta 5	-0.118753	0.00809864	Down
7417	VDAC2	voltage dependent anion channel 2	-0.118844	4.99e-05	Down
6635	SNRPE	small nuclear ribonucleoprotein polypeptide E	-0.118954	7.92e-07	Down
8848	TSC22D1	TSC22 domain family member 1	-0.118998	4.08e-05	Down
23788	MTCH2	mitochondrial carrier 2	-0.119551	0.00143428	Down
9551	ATP5MF	ATP synthase membrane subunit f	-0.119782	0.000158871	Down
4706	NDUFAB1	NADH:ubiquinone oxidoreductase subunit AB1	-0.119898	0.00148176	Down
1622	DBI	diazepam binding inhibitor, acyl-CoA binding protein	-0.120818	0.000555029	Down
7520	XRCC5	X-ray repair cross complementing 5	-0.121345	0.00014434	Down
5223	PGAM1	phosphoglycerate mutase 1	-0.12156	0.00846209	Down
8802	SUCLG1	succinate-CoA ligase alpha subunit	-0.121667	0.0130608	Down
6391	SDHC	succinate dehydrogenase complex subunit C	-0.12191	0.00270768	Down
9789	SPCS2	signal peptidase complex subunit 2	-0.121963	0.0241497	Down
11315	PARK7	Parkinsonism associated deglycase	-0.122385	0.00174878	Down
28985	MCTS1	MCTS1, re-initiation and release factor	-0.122617	0.0141444	Down
64976	MRPL40	mitochondrial ribosomal protein L40	-0.122868	0.0311815	Down
51023	MRPS18C	mitochondrial ribosomal protein S18C	-0.122935	0.000331169	Down
5203	PFDN4	prefoldin subunit 4	-0.123426	4.39e-05	Down
157638	FAM84B	family with sequence similarity 84 member B	-0.123498	2.14e-05	Down
10573	MRPL28	mitochondrial ribosomal protein L28	-0.124882	0.00522821	Down
5683	PSMA2	proteasome subunit alpha 2	-0.125435	0.000563326	Down
10284	SAP18	Sin3A associated protein 18	-0.125517	0.00197118	Down
1364	CLDN4	claudin 4	-0.125839	0.00048987	Down
51699	VPS29	VPS29, retromer complex component	-0.126067	0.00422363	Down
3692	EIF6	eukaryotic translation initiation factor 6	-0.126307	0.00841602	Down
6717	SRI	sorcin	-0.128104	0.00446059	Down
5901	RAN	RAN, member RAS oncogene family	-0.128664	0.00112134	Down
8341	HIST1H2BN	HIST1H2BN	-0.1288	0.000517715	Down
23741	EID1	EP300 interacting inhibitor of differentiation 1	-0.129337	0.000193962	Down
10190	TXNDC9	thioredoxin domain containing 9	-0.129519	0.000255037	Down
708	C1QBP	complement C1q binding protein	-0.129617	0.00042573	Down
4190	MDH1	malate dehydrogenase 1	-0.129882	0.0289963	Down
7167	TPI1	triosephosphate isomerase 1	-0.130051	0.00997196	Down
51255	RNF181	ring finger protein 181	-0.130337	0.000687204	Down
9377	COX5A	cytochrome c oxidase subunit 5A	-0.130426	2.37e-06	Down
5872	RAB13	RAB13, member RAS oncogene family	-0.131179	1.47e-08	Down
4712	NDUFB6	NADH:ubiquinone oxidoreductase subunit B6	-0.131712	0.000274886	Down
5250	SLC25A3	SLC25A3	-0.132685	2.42e-06	Down
7332	UBE2L3	ubiquitin conjugating enzyme E2 L3	-0.132911	0.0392001	Down
54732	TMED9	transmembrane p24 trafficking protein 9	-0.133539	0.0362686	Down
1891	ECH1	enoyl-CoA hydratase 1	-0.134019	0.00429857	Down
51504	TRMT112	tRNA methyltransferase subunit 11-2	-0.134037	3.35e-07	Down
29946	SERTAD3	SERTA domain containing 3	-0.134152	3.52e-11	Down
706	TSPO	translocator protein	-0.13418	9.18e-06	Down
4694	NDUFA1	NADH:ubiquinone oxidoreductase subunit A1	-0.134399	2.91e-06	Down
9636	ISG15	ISG15 ubiquitin-like modifier	-0.134572	0.00782713	Down
284018	C17orf58	chromosome 17 open reading frame 58	-0.135185	0.0495472	Down
200185	KRTCAP2	keratinocyte associated protein 2	-0.135617	0.000985872	Down
901	CCNG2	cyclin G2	-0.135809	6.52e-19	Down
1666	DECR1	2,4-dienoyl-CoA reductase 1	-0.136477	0.0185072	Down
51693	TRAPPC2L	trafficking protein particle complex 2 like	-0.136682	1.35e-05	Down
1337	COX6A1	cytochrome c oxidase subunit 6A1	-0.137443	3.41e-05	Down
10053	AP1M2	adaptor related protein complex 1 mu 2 subunit	-0.137864	0.00028188	Down
644	BLVRA	biliverdin reductase A	-0.138018	0.00406475	Down
6741	SSB	SSB	-0.138956	0.00707557	Down
2109	ETFB	electron transfer flavoprotein beta subunit	-0.140465	1.05e-06	Down
5714	PSMD8	proteasome 26S subunit, non-ATPase 8	-0.140714	1.99e-05	Down
6647	SOD1	superoxide dismutase 1	-0.140815	6.1e-07	Down
23412	COMMD3	COMM domain containing 3	-0.140914	8.66e-07	Down
28998	MRPL13	mitochondrial ribosomal protein L13	-0.141504	0.000814123	Down
9022	CLIC3	chloride intracellular channel 3	-0.143338	0.00568244	Down
5479	PPIB	peptidylprolyl isomerase B	-0.143703	4.9e-05	Down
57175	CORO1B	coronin 1B	-0.143869	0.00928745	Down
84817	TXNDC17	thioredoxin domain containing 17	-0.145045	2.84e-05	Down
1942	EFNA1	ephrin A1	-0.146187	4.43e-19	Down
5436	POLR2G	RNA polymerase II subunit G	-0.146873	6.99e-06	Down
10574	CCT7	chaperonin containing TCP1 subunit 7	-0.148114	0.0107907	Down
4191	MDH2	malate dehydrogenase 2	-0.148122	0.00060019	Down
6634	SNRPD3	small nuclear ribonucleoprotein D3 polypeptide	-0.148282	2.44e-05	Down
2108	ETFA	electron transfer flavoprotein alpha subunit	-0.148533	0.000380149	Down
1892	ECHS1	enoyl-CoA hydratase, short chain 1	-0.149499	5.4e-05	Down
515	ATP5PB	ATP synthase peripheral stalk-membrane subunit b	-0.149624	0.000104417	Down
3017	HIST1H2BD	HIST1H2BD	-0.150591	7.38e-08	Down
6629	SNRPB2	small nuclear ribonucleoprotein polypeptide B2	-0.150651	0.00439379	Down
4869	NPM1	nucleophosmin 1	-0.154622	2.11e-05	Down
9588	PRDX6	peroxiredoxin 6	-0.15517	4.39e-06	Down
1329	COX5B	cytochrome c oxidase subunit 5B	-0.155481	8.76e-10	Down
54541	DDIT4	DNA damage inducible transcript 4	-0.155493	1.47e-10	Down
60	ACTB	actin beta	-0.155518	0.000247512	Down
805	CALM2	calmodulin 2	-0.156073	0.00128484	Down
2203	FBP1	fructose-bisphosphatase 1	-0.156177	0.00189714	Down
1365	CLDN3	claudin 3	-0.156656	3.21e-07	Down
4259	MGST3	microsomal glutathione S-transferase 3	-0.157253	5.65e-06	Down
29923	HILPDA	hypoxia inducible lipid droplet associated	-0.157496	1.86e-07	Down
509	ATP5F1C	ATP synthase F1 subunit gamma	-0.159943	0.000361782	Down
1316	KLF6	Kruppel like factor 6	-0.160487	3.84e-07	Down
539	ATP5PO	ATP synthase peripheral stalk subunit OSCP	-0.161059	6.89e-09	Down
71	ACTG1	actin gamma 1	-0.161863	1.03e-05	Down
7295	TXN	thioredoxin	-0.161908	4.11e-08	Down
51181	DCXR	dicarbonyl and L-xylulose reductase	-0.162159	2.91e-07	Down
5721	PSME2	proteasome activator subunit 2	-0.162798	0.000475147	Down
4729	NDUFV2	NADH:ubiquinone oxidoreductase core subunit V2	-0.163187	4.86e-09	Down
2947	GSTM3	glutathione S-transferase mu 3	-0.163816	0.00511508	Down
9939	RBM8A	RNA binding motif protein 8A	-0.164042	5.79e-05	Down
4637	MYL6	myosin light chain 6	-0.164212	1.25e-07	Down
1327	COX4I1	cytochrome c oxidase subunit 4I1	-0.167652	1.01e-14	Down
10957	PNRC1	proline rich nuclear receptor coactivator 1	-0.16806	7.96e-11	Down
1382	CRABP2	cellular retinoic acid binding protein 2	-0.168927	3.07e-06	Down
4722	NDUFS3	NADH:ubiquinone oxidoreductase core subunit S3	-0.169563	8.43e-09	Down
29097	CNIH4	cornichon family AMPA receptor auxiliary protein 4	-0.169773	2.09e-05	Down
6282	S100A11	S100 calcium binding protein A11	-0.170388	2.31e-08	Down
1603	DAD1	defender against cell death 1	-0.171745	7.08e-08	Down
11316	COPE	coatomer protein complex subunit epsilon	-0.172557	0.000588564	Down
226	ALDOA	aldolase, fructose-bisphosphate A	-0.173431	3.77e-09	Down
4710	NDUFB4	NADH:ubiquinone oxidoreductase subunit B4	-0.174124	3.77e-10	Down
51330	TNFRSF12A	TNF receptor superfamily member 12A	-0.174195	9.16e-09	Down
11258	DCTN3	dynactin subunit 3	-0.174214	1.65e-07	Down
10286	BCAS2	BCAS2, pre-mRNA processing factor	-0.175043	2.85e-06	Down
5688	PSMA7	proteasome subunit alpha 7	-0.179169	5.1e-07	Down
55967	NDUFA12	NADH:ubiquinone oxidoreductase subunit A12	-0.18004	1.59e-07	Down
10980	COPS6	COP9 signalosome subunit 6	-0.180148	2.06e-07	Down
1460	CSNK2B	casein kinase 2 beta	-0.180425	4.15e-10	Down
5720	PSME1	proteasome activator subunit 1	-0.180477	3.16e-06	Down
3280	HES1	hes family bHLH transcription factor 1	-0.182594	1.54e-06	Down
5695	PSMB7	proteasome subunit beta 7	-0.185839	8.29e-10	Down
6281	S100A10	S100 calcium binding protein A10	-0.187366	2.3e-07	Down
1072	CFL1	cofilin 1	-0.18743	3.19e-11	Down
10476	ATP5PD	ATP synthase peripheral stalk subunit d	-0.189803	1.62e-09	Down
6888	TALDO1	transaldolase 1	-0.190988	1.98e-08	Down
54539	NDUFB11	NADH:ubiquinone oxidoreductase subunit B11	-0.192127	1.12e-13	Down
518	ATP5MC3	ATP synthase membrane subunit c locus 3	-0.192604	1.04e-11	Down
5684	PSMA3	proteasome subunit alpha 3	-0.193117	3.97e-06	Down
5685	PSMA4	proteasome subunit alpha 4	-0.194989	0.0116716	Down
5694	PSMB6	proteasome subunit beta 6	-0.195511	4.54e-07	Down
2597	GAPDH	glyceraldehyde-3-phosphate dehydrogenase	-0.195898	1.53e-14	Down
928	CD9	CD9 molecule	-0.197329	0.00069765	Down
5691	PSMB3	proteasome subunit beta 3	-0.198129	1.92e-09	Down
1831	TSC22D3	TSC22 domain family member 3	-0.2	3.54e-10	Down
292	SLC25A5	solute carrier family 25 member 5	-0.203064	8.6e-11	Down
9861	PSMD6	proteasome 26S subunit, non-ATPase 6	-0.205843	0.00421104	Down
2287	FKBP3	FK506 binding protein 3	-0.206219	5.04e-08	Down
3028	HSD17B10	hydroxysteroid 17-beta dehydrogenase 10	-0.210173	2.75e-12	Down
694	BTG1	BTG anti-proliferation factor 1	-0.210662	1.19e-13	Down
7764	ZNF217	zinc finger protein 217	-0.210673	1.18e-19	Down
5689	PSMB1	proteasome subunit beta 1	-0.213111	9.65e-09	Down
6500	SKP1	S-phase kinase associated protein 1	-0.219318	6.86e-08	Down
10094	ARPC3	ARPC3	-0.220831	2.63e-09	Down
967	CD63	CD63 molecule	-0.225555	3.61e-10	Down
79624	ARMT1	acidic residue methyltransferase 1	-0.229084	5.51e-08	Down
1728	NQO1	NAD(P)H quinone dehydrogenase 1	-0.236334	0.00267394	Down
5052	PRDX1	peroxiredoxin 1	-0.236896	5.53e-06	Down
7227	TRPS1	transcriptional repressor GATA binding 1	-0.237686	4e-17	Down
7905	REEP5	receptor accessory protein 5	-0.245219	1.22e-11	Down
4792	NFKBIA	NFKB inhibitor alpha	-0.257766	6.03e-22	Down
1312	COMT	catechol-O-methyltransferase	-0.261356	6.27e-11	Down
10627	MYL12A	myosin light chain 12A	-0.263742	1.29e-08	Down
103910	MYL12B	myosin light chain 12B	-0.286988	1.95e-11	Down
3320	HSP90AA1	heat shock protein 90 alpha family class A member 1	-0.300982	4.75e-05	Down
7001	PRDX2	peroxiredoxin 2	-0.302853	1.51e-15	Down
7314	UBB	ubiquitin B	-0.310043	4.02e-12	Down
3169	FOXA1	forkhead box A1	-0.410027	1.62e-56	Down
79666	PLEKHF2	pleckstrin homology and FYVE domain containing 2	-0.486894	1.29e-56	Down
3398	ID2	inhibitor of DNA binding 2	-0.559665	6.51e-75	Down
3399	ID3	inhibitor of DNA binding 3, HLH protein	-0.590839	5.53e-52	Down
2625	GATA3	GATA binding protein 3	-0.653594	4.66e-86	Down
3397	ID1	inhibitor of DNA binding 1, HLH protein	-0.653681	3.57e-43	Down
