## Supplementary material for "TDP 2 modulates the expression of estrogen-responsive oncogenes": supp table 6

### Sheet: Supplementary table 6
Supplementary table 6.
32 common DEGs of bulk and single cell RNA-seq in E2 treated MCF7 vs. untreated MCF7.
			Bulk RNA seq		scRNA seq
EntrezID	Symbol	Full name	log2 Fold Change	Pcom	log Fold Change	adjusted P
9424	KCNK6	potassium two pore domain channel subfamily K member 6	1.93538	0.00296954	0.295962	3.09e-24
51195	RAPGEFL1	Rap guanine nucleotide exchange factor like 1	1.98715	0.00459212	0.139071	6.68e-09
158046	NXNL2	nucleoredoxin like 2	1.25384	0.0192213	0.101797	0.0215319
6387	CXCL12	C-X-C motif chemokine ligand 12	1.41067	0.00146369	0.116583	0.00580376
4609	MYC	MYC proto-oncogene, bHLH transcription factor	0.975962	0.0194293	0.172249	3.77e-06
2296	FOXC1	forkhead box C1	3.28896	0.000247602	0.188519	1.2e-18
595	CCND1	cyclin D1	0.610802	0.00590524	0.268783	4.03e-15
9467	SH3BP5	SH3 domain binding protein 5	0.637899	0.0118444	0.135292	0.00976853
5366	PMAIP1	phorbol-12-myristate-13-acetate-induced protein 1	1.68981	0.0194933	0.149892	0.000203808
3487	IGFBP4	insulin like growth factor binding protein 4	1.27424	0.00212743	0.136181	0.00196311
5979	RET	ret proto-oncogene	1.44537	0.00681407	0.175929	5.44e-16
11031	RAB31	RAB31, member RAS oncogene family	1.10644	0.0180657	0.121826	0.000712755
2353	FOS	Fos proto-oncogene, AP-1 transcription factor subunit	2.19726	0.00191663	0.176381	2.24e-05
8204	NRIP1	nuclear receptor interacting protein 1	1.6115	0.000741588	0.150364	8.97e-06
55672	NBPF1	NBPF member 1	0.86261	0.0212382	0.146551	2.96e-07
100507584	LINC01016	long intergenic non-protein coding RNA 1016	3.18366	0.000364928	0.184912	2.54e-17
771	CA12	carbonic anhydrase 12	1.21438	0.0136779	0.236276	2.33e-15
164832	LONRF2	LON peptidase N-terminal domain and ring finger 2	1.50963	0.0152705	0.132334	2.53e-06
9368	SLC9A3R1	SLC9A3 regulator 1	0.669625	0.0140951	0.150061	4.18e-06
399665	FAM102A	family with sequence similarity 102 member A	0.803793	0.032207	0.240182	5.75e-14
51523	CXXC5	CXXC finger protein 5	0.894721	0.0164879	0.499687	4.84e-67
9755	TBKBP1	TBK1 binding protein 1	0.992967	0.00461044	0.122171	6.59e-19
7466	WFS1	wolframin ER transmembrane glycoprotein	0.65855	0.00491502	0.11214	0.000144242
89884	LHX4	LIM homeobox 4	1.6528	0.0118293	0.104367	4.8e-13
2317	FLNB	filamin B	1.34169	0.0160591	0.135	0.00349908
1545	CYP1B1	cytochrome P450 family 1 subfamily B member 1	2.43023	0.00730841	0.26203	8.66e-12
1952	CELSR2	cadherin EGF LAG seven-pass G-type receptor 2	1.12858	0.0162149	0.312021	2.96e-23
9052	GPRC5A	G protein-coupled receptor class C group 5 member A	-1.0069	0.0309025	0.186164	3.05e-08
7227	TRPS1	transcriptional repressor GATA binding 1	-1.22067	0.0136615	-0.111402	0.0220428
22943	DKK1	dickkopf WNT signaling pathway inhibitor 1	-2.63787	0.00258314	-0.417297	1.21e-15
694	BTG1	BTG anti-proliferation factor 1	-0.947665	0.0244356	-0.17072	8.61e-06
165679	SPTSSB	serine palmitoyltransferase small subunit B	-1.20176	0.0102325	-0.109305	0.00102026
