## Supplementary material for "TDP 2 modulates the expression of estrogen-responsive oncogenes": supp table 7

### Sheet: Supplementary table 7
Supplementary table 7.
62 common DEGs of bulk and single cell RNA-seq in E2 treated MCF7 TDP2KO vs. untreated MCF7 TDP2KO.
			Bulk RNA seq		scRNA seq
EntrezID	Symbol	Full name	log2 Fold Change	Pcom	log Fold Change	adjusted P
262	AMD1	adenosylmethionine decarboxylase 1	0.869881	0.0301979	0.131196	3.52e-06
84909	C9orf3	chromosome 9 open reading frame 3	0.69715	0.0246797	0.205041	6.84e-11
5241	PGR	progesterone receptor	2.12216	0.00665281	0.19288	4.26e-09
374	AREG	amphiregulin	1.70575	0.0135108	0.123924	1.9e-08
84612	PARD6B	par-6 family cell polarity regulator beta	2.12797	0.000409841	0.885147	1.06e-78
23493	HEY2	hes related family bHLH transcription factor with YRPW motif 2	1.91384	0.000556513	0.125206	2.11e-12
4609	MYC	MYC proto-oncogene, bHLH transcription factor	1.65946	0.000118075	0.42671	1.31e-41
50604	IL20	interleukin 20	2.3243	0.000250274	0.249752	6.66e-14
1960	EGR3	early growth response 3	3.35163	0.000132765	0.155197	1e-17
6478	SIAH2	siah E3 ubiquitin protein ligase 2	1.78316	0.000533846	0.887311	1.42e-113
29995	LMCD1	LIM and cysteine rich domains 1	0.939766	0.0019971	0.223694	1.46e-12
1399	CRKL	CRK like proto-oncogene, adaptor protein	0.791901	0.00202099	0.165165	2.75e-15
283578	TMED8	transmembrane p24 trafficking protein family member 8	0.880594	0.014084	0.128289	3.41e-08
57478	USP31	ubiquitin specific peptidase 31	0.739219	0.039389	0.139286	3.54e-14
54981	NMRK1	nicotinamide riboside kinase 1	0.858327	0.00366323	0.154705	2.18e-08
595	CCND1	cyclin D1	0.814807	0.0137802	0.349249	1.2e-35
7164	TPD52L1	tumor protein D52 like 1	0.776085	0.0461633	0.315778	2.37e-33
26084	ARHGEF26	Rho guanine nucleotide exchange factor 26	1.13383	0.00605849	0.187562	1.16e-13
6513	SLC2A1	solute carrier family 2 member 1	1.07196	0.00660296	0.141219	7.28e-07
60436	TGIF2	TGFB induced factor homeobox 2	0.66151	0.0114244	0.187072	1.65e-16
10171	RCL1	RNA terminal phosphate cyclase like 1	1.06218	0.00721536	0.119364	9.84e-10
9467	SH3BP5	SH3 domain binding protein 5	0.606502	0.0105102	0.248715	5.6e-24
5914	RARA	retinoic acid receptor alpha	1.183	0.0021894	0.327725	2.7e-46
6658	SOX3	SRY-box 3	0.708232	0.0167447	0.104928	0.00646998
3487	IGFBP4	insulin like growth factor binding protein 4	0.805128	0.0358008	0.385108	3.51e-39
114789	SLC25A25	solute carrier family 25 member 25	0.861795	0.0033421	0.178194	1.1e-18
26353	HSPB8	heat shock protein family B (small) member 8	1.85261	0.00208441	0.528742	1.41e-67
64699	TMPRSS3	transmembrane serine protease 3	0.959058	0.00521727	0.106689	1.83e-06
9214	FCMR	Fc fragment of IgM receptor	0.665129	0.0264184	0.114835	8.84e-08
8645	KCNK5	potassium two pore domain channel subfamily K member 5	2.5132	0.000161521	0.210685	6.85e-29
5979	RET	ret proto-oncogene	0.986855	0.0284313	0.158889	2.43e-13
8204	NRIP1	nuclear receptor interacting protein 1	1.97414	0.00126266	0.186138	2.73e-24
25987	TSKU	tsukushi, small leucine rich proteoglycan	2.3477	0.000230803	0.503838	2.21e-76
80139	ZNF703	zinc finger protein 703	1.69727	0.00235681	0.625555	1.93e-99
9687	GREB1	growth regulation by estrogen in breast cancer 1	1.14833	0.0125386	0.343676	4.31e-38
55672	NBPF1	NBPF member 1	0.898466	0.0182868	0.136934	4.1e-08
285958	SNHG15	small nucleolar RNA host gene 15	0.726575	0.0149081	0.157459	3.17e-11
401934	RNF223	ring finger protein 223	1.65243	0.000626089	0.25527	1.49e-36
771	CA12	carbonic anhydrase 12	0.616433	0.046148	0.581363	2.86e-77
83888	FGFBP2	fibroblast growth factor binding protein 2	3.05647	0.00014998	0.142611	4.42e-14
8497	PPFIA4	PTPRF interacting protein alpha 4	1.55035	0.0125933	0.112396	6.16e-16
6584	SLC22A5	solute carrier family 22 member 5	0.841521	0.0135497	0.197098	1.23e-20
3223	HOXC6	homeobox C6	0.731797	0.0176643	0.443831	1.01e-45
7022	TFAP2C	transcription factor AP-2 gamma	1.08892	0.000386344	0.397835	4.33e-28
10486	CAP2	cyclase associated actin cytoskeleton regulatory protein 2	0.766432	0.0371193	0.105829	0.000307138
55686	MREG	melanoregulin	1.12191	0.00289391	0.142631	2.11e-09
5570	PKIB	cAMP-dependent protein kinase inhibitor beta	0.881384	0.0113453	0.286684	4.4e-14
203328	SUSD3	sushi domain containing 3	1.01757	0.00277451	0.187303	0.00257044
135398	C6orf141	chromosome 6 open reading frame 141	1.3931	0.00605804	0.17811	9.31e-10
7803	PTP4A1	protein tyrosine phosphatase type IVA, member 1	0.589599	0.0388303	0.209124	7.4e-15
55186	SLC25A36	solute carrier family 25 member 36	0.604265	0.0484594	0.126253	1.21e-07
29107	NXT1	nuclear transport factor 2 like export factor 1	0.601889	0.0245548	0.236954	1.6e-22
7162	TPBG	trophoblast glycoprotein	0.83075	0.0110276	0.239612	7.74e-19
9188	DDX21	protein-coding	0.840174	0.0350729	0.150779	4.99e-08
7644	ZNF91	zinc finger protein 91	0.735803	0.0450058	0.132361	1.23e-05
23212	RRS1	ribosome biogenesis regulator homolog	0.685341	0.0197848	0.103225	0.000335668
677	ZFP36L1	ZFP36 ring finger protein like 1	0.668778	0.0200972	0.320041	2.59e-24
23237	ARC	activity regulated cytoskeleton associated protein	0.930803	0.00746057	0.12869	5.8e-05
2625	GATA3	GATA binding protein 3	-0.770434	0.0205554	-0.653594	4.66e-86
3399	ID3	inhibitor of DNA binding 3, HLH protein	-1.02745	0.0430267	-0.590839	5.53e-52
3398	ID2	inhibitor of DNA binding 2	-0.971603	0.0226136	-0.559665	6.51e-75
3397	ID1	inhibitor of DNA binding 1, HLH protein	-0.963564	0.0319378	-0.653681	3.57e-43
